# TRAIT: A Comprehensive Database for T-cell Receptor-Antigen Interactions

**DOI:** 10.1101/2024.11.20.624436

**Authors:** Mengmeng Wei, Jingcheng Wu, Shengzuo Bai, Yuxuan Zhou, Yichang Chen, Xue Zhang, Wenyi Zhao, Ying Chi, Gang Pan, Feng Zhu, Shuqing Chen, Zhan Zhou

## Abstract

Comprehensive and integrated resources on interactions between T-cell receptors and antigens are still lacking for adoptive T-cell-based immunotherapies, highlighting a significant gap that must be addressed to fully comprehend the mechanisms of antigen recognition by T-cells. In this study, we present TRAIT, a comprehensive database that profiles the interactions between T-cell receptors (TCRs) and antigens. TRAIT stands out due to its comprehensive description of TCR-antigen interactions by integrating sequences, structures and affinities. It provides nearly 8 million experimentally validated TCR-antigen pairs, resulting in an exhaustive landscape of antigen-specific TCRs. Notably, TRAIT emphasizes single-cell omics as a major reliable data source for TCR-antigen interactions and includes millions of reliable non-interactive TCRs. Additionally, it thoroughly demonstrates the interactions between mutations of TCRs and antigens, thereby benefiting affinity maturation of engineered TCRs as well as vaccine design. TCRs on clinical trials were innovatively provided. With the significant efforts made towards elucidating the complex interactions between TCRs and antigens, TRAIT is expected to ultimately contribute superior algorithms and substantial advancements in the field of T-cell-based immunotherapies. TRAIT is freely accessible at https://pgx.zju.edu.cn/traitdb.
