## Supplementary material for "TRAIT: A Comprehensive Database for T-cell Receptor-Antigen Interactions"

### Sheet: TableS1
Table S1 Result list by searching with ‘Parent gene: KRAS’ in TRAIT
ID	CDR3α	TRAV	TRAJ	CDR3β	TRBV	TRBJ	Species	Sequencing methods	MHC_A	MHC_B	MHC_class	Epitope	Epitope gene	Epitope species	Binding	Identification Methods	Verification Methods	Kd（μM）	PDB	Methods	Reference	Donor	Tissue	Category	Year
248	CLVGDMDQAGTALIF	TRAV4*01	TRAJ15*01	CASSLGQTNYGYTF	TRBV5-6*01	TRBJ1-2*01	Homo Sapiens	RNA-seq; Single-cell	HLA-C*08:02	B2M	MHCI	GADGVGKSA	KRAS	HomoSapiens	TRUE	Antigen-expressing-targets	Antigen-expressing-targets	125.00 ± 70.00	6ULN	XRD	PMID:32461371	Patient with mCRC	TIL	Cancer	2016
250	CAAAMDSSYKLIF	TRAV12-2*01	TRAJ12*01	CASSDPGTEAFF	TRBV10-2*01	TRBJ1-1*01	Homo Sapiens	RNA-seq	HLA-C*08:02	B2M	MHCI	GADGVGKSAL	KRAS	HomoSapiens	TRUE	Antigen-expressing-targets	Antigen-expressing-targets	6700.00 ± 1700.00	6UON	XRD	PMID:32461371	Patient with mCRC	TIL	Cancer	2016
251	CLVGDRDQAGTALIF	TRAV4*01	TRAJ15*01	CASSFGQSSTYGYTF	TRBV5-6*01	TRBJ1-2*01	Homo Sapiens	RNA-seq; Single-cell	HLA-C*08:02	B2M	MHCI	GADGVGKSA	KRAS	HomoSapiens	TRUE	Antigen-expressing-targets	Antigen-expressing-targets	90.00 ± 36.00	6ULK	XRD	PMID:32461371	Patient with mCRC	TIL	Cancer	2016
252	CLVGDMDQAGTALIF	TRAV4*01	TRAJ15*01	CASSLGRASNQPQHF	TRBV5-6*01	TRBJ1-5*01	Homo Sapiens	RNA-seq; Single-cell	HLA-C*08:02	B2M	MHCI	GADGVGKSA	KRAS	HomoSapiens	TRUE	Antigen-expressing-targets	Antigen-expressing-targets	835.00 ± 198.00	6ULI	XRD	PMID:32461371	Patient with mCRC	TIL	Cancer	2016
253	CLVGDMDQAGTALI	TRAV4	NA	CASSLGEGRVDGYTF	TRBV5-6*01	TRBJ1-2*01	Homo Sapiens	RNA-seq	HLA-C*08:02	B2M	MHCI	GADGVGKSA	KRAS	HomoSapiens	TRUE	Antigen-expressing-targets	Antigen-expressing-targets	16.00 ± 8.00	6ULR	XRD	PMID:32461371	Patient with mCRC	TIL	Cancer	2016
2580	CAVGRSNSGGYQKVTF	TRAV8-3*01	TRAJ13*01	CAWSALAGARDTQYF	TRBV30*01	TRBJ2-3*01	Homo Sapiens	Amplicon-seq	HLA-DRA*01:01	HLA-DRB1*11:01	MHCII	GAVGVGKSAL	KRAS	HomoSapiens	TRUE	Antigen-expressing-targets	Antigen-expressing-targets	NA	NA	NA	PMID:31043415	Patient with NSCLC	PBMC	Cancer	2019
2581	CAVTVVNAGNNRKLIW	TRAV8-1*01	TRAJ38*01	CASSLGLPGTDTQYF	TRBV12-4*01	TRBJ2-3*01	Homo Sapiens	Amplicon-seq	HLA-DRA*01:01	HLA-DRB1*11:01	MHCII	GAVGVGKSAL	KRAS	HomoSapiens	TRUE	Antigen-expressing-targets	Antigen-expressing-targets	NA	NA	NA	PMID:31043415	Patient with NSCLC	PBMC	Cancer	2019
48561	CALLQGAQKLVF	TRAV16*01	TRAJ54*01	CSVESGQDYGYTF	TRBV29-1*01	TRBJ1-2*01	Homo Sapiens	Amplicon-seq; Single-cell	HLA-DRA*01	HLA-DRB1*01:01	MHCII	MTEYKLVVVGAVGVGKSALTIQLI	KRAS	HomoSapiens	TRUE	Antigen-expressing-targets	Antigen-expressing-targets	NA	NA	NA	PMID:34168045	Patient with mCRC	TIL	Cancer	2021
48562	CATDGETSGSRLTF	TRAV17	NA	CSASRGATGQPQHF	TRBV20-1*01	TRBJ1-5*01	Homo Sapiens	Amplicon-seq; Single-cell	HLA-DPA1*01:04	HLA-DPB1*03:01	MHCII	MTEYKLVVVGAVGVGKSALTIQLI	KRAS	HomoSapiens	TRUE	Antigen-expressing-targets	Antigen-expressing-targets	NA	NA	NA	PMID:34168045	Patient with mCRC	TIL	Cancer	2021
48563	CAAEAGNHRGSTLGRLYF	TRAV23/DV6*01	TRAJ18*01	CASSLAAGGYFNEQFF	TRBV5-1*01	TRBJ2-1*01	Homo Sapiens	Amplicon-seq; Single-cell	HLA-A*11:01	B2M	MHCI	VVVGADGVGK	KRAS	HomoSapiens	TRUE	Antigen-expressing-targets	Antigen-expressing-targets	NA	NA	NA	PMID:34168045	Patient with mCRC	TIL	Cancer	2021
48564	CAVNPKYTGGFKTIF	TRAV12-2*01	TRAJ9*01	CASSQDVTSEWVDTIYF	TRBV4-3*01	TRBJ1-3*01	Homo Sapiens	Amplicon-seq; Single-cell	HLA-C*01:02	B2M	MHCI	AVGVGKSAL	KRAS	HomoSapiens	TRUE	Antigen-expressing-targets	Antigen-expressing-targets	NA	NA	NA	PMID:34168045	Patient with mCRC	TIL	Cancer	2021
48565	CAEYIQGAQKLVF	TRAV13-2*01	TRAJ54*01	CASSQEDNEQFF	TRBV4-3*01	TRBJ2-1*01	Homo Sapiens	Amplicon-seq; Single-cell	HLA-C*01:02	B2M	MHCI	AVGVGKSAL	KRAS	HomoSapiens	TRUE	Antigen-expressing-targets	Antigen-expressing-targets	NA	NA	NA	PMID:34168045	Patient with mCRC	TIL	Cancer	2021
48566	CAMRANTDKLIF	TRAV12-3*01	TRAJ34*01	CASRLGNTGELFF	TRBV28*01	TRBJ2-2*01	Homo Sapiens	Amplicon-seq; Single-cell	HLA-DQA1*05:01	HLA-DQB1*03:01	MHCII	MTEYKLVVVGAGDVGKSALTIQLI	KRAS	HomoSapiens	TRUE	Antigen-expressing-targets	Antigen-expressing-targets	NA	NA	NA	PMID:34168045	Patient with mCRC	TIL	Cancer	2021
48567	CAMRANTDKLIF	TRAV12-3*01	TRAJ34*01	CASRQGNTGELFF	TRBV28*01	TRBJ2-2*01	Homo Sapiens	Amplicon-seq; Single-cell	HLA-DQA1*05:01	HLA-DQB1*03:01	MHCII	MTEYKLVVVGAGDVGKSALTIQLI	KRAS	HomoSapiens	TRUE	Antigen-expressing-targets	Antigen-expressing-targets	NA	NA	NA	PMID:34168045	Patient with mCRC	TIL	Cancer	2021
48568	CAMRGASQGGSEKLVF	TRAV14/DV4*02	TRAJ57*01	CASSLTSGGFDEQFF	TRBV5-1*01	TRBJ2-1*01	Homo Sapiens	Amplicon-seq; Single-cell	HLA-A*11:01	B2M	MHCI	VVGAVGVGK	KRAS	HomoSapiens	TRUE	Antigen-expressing-targets	Antigen-expressing-targets	NA	NA	NA	PMID:34168045	Patient with mCRC	TIL	Cancer	2021
48569	CAASTGGGNKLTF	TRAV13-1*01	TRAJ10*01	CSAREGAGGMGTQYF	TRBV20-1*01	TRBJ2-3*01	Homo Sapiens	Amplicon-seq; Single-cell	HLA-DRA*01:01	HLA-DRB1*07:01	MHCII	MTEYKLVVVGAVGVGKSALTIQLI	KRAS	HomoSapiens	TRUE	Antigen-expressing-targets	Antigen-expressing-targets	NA	NA	NA	PMID:34168045	Patient with mCRC	TIL	Cancer	2021
48570	CAVEGAGSYQLTF	TRAV12-2*01	TRAJ28*01	CSASNRLAVNEQFF	TRBV20-1*01	TRBJ2-1*01	Homo Sapiens	Amplicon-seq; Single-cell	HLA-DQA1*05:05	HLA-DQB1*03:01	MHCII	MTEYKLVVVGARGVGKSALTIQLI	KRAS	HomoSapiens	TRUE	Antigen-expressing-targets	Antigen-expressing-targets	NA	NA	NA	PMID:34168045	Patient with mCRC	TIL	Cancer	2021
48571	CAASGNTGTASKLTF	TRAV29/DV5*01	TRAJ44*01	CASSNQLVTGGYGYTF	TRBV19*02	TRBJ1-2*01	Homo Sapiens	Amplicon-seq; Single-cell	HLA-DRA*01	HLA-DRB5*01	MHCII	MTEYKLVVVGARGVGKSALTIQLI	KRAS	HomoSapiens	TRUE	Antigen-expressing-targets	Antigen-expressing-targets	NA	NA	NA	PMID:34168045	Patient with mCRC	TIL	Cancer	2021
48572	CALSEAGTYKYIF	TRAV19*01	TRAJ40*01	CASSVAGGGQETQYF	TRBV9*01	TRBJ2-5*01	Homo Sapiens	Amplicon-seq; Single-cell	HLA-A*03:01	B2M	MHCI	VVVGAVGVGK	KRAS	HomoSapiens	TRUE	Antigen-expressing-targets	Multimer-staining; Antigen-loaded-targets	NA	NA	NA	PMID:34272369	Healthy donors	PBMC	Cancer	2021
48573	CAVNPPDTGFQKLVF	TRAV12-2*01	TRAJ8*01	CASSLSFRQGLREQYF	TRBV28*01	TRBJ2-7*01	Homo Sapiens	Amplicon-seq; Single-cell	HLA-A*11:01	B2M	MHCI	VVVGAVGVGK	KRAS	HomoSapiens	TRUE	Antigen-expressing-targets	Multimer-staining; Antigen-loaded-targets	NA	NA	NA	PMID:34272369	Healthy donors	PBMC	Cancer	2021
48574	CLVGDFNSNSGYALNF	TRAV4*01	TRAJ41*01	CASKVYGYTF	TRBV7-2*01	TRBJ1-2*01	Homo Sapiens	Amplicon-seq; Single-cell	HLA-B*07:02	B2M	MHCI	GARGVGKSAL	KRAS	HomoSapiens	TRUE	Antigen-expressing-targets	multimer-staining; Antigen-loaded-targets	NA	NA	NA	PMID:34272369	Healthy donors	PBMC	Cancer	2021
48573	CAVNPPDTGFQKLVF	TRAV12-2*01	TRAJ8*01	CASSLSFRQGLREQYF	TRBV28*01	TRBJ2-7*01	Homo Sapiens	Amplicon-seq	HLA-A*11:01	B2M	MHCI	VVVGAVGVGK	KRAS	HomoSapiens	TRUE	Antigen-loaded-targets	Multimer-sort	NA	NA	NA	PMID:34272369	Healthy donors	PBMC	Cancer	2021
48574	CLVGDFNSNSGYALNF	TRAV4*01	TRAJ41*01	CASKVYGYTF	TRBV7-2*01	TRBJ1-2*01	Homo Sapiens	Amplicon-seq	HLA-B*07:02	B2M	MHCI	GARGVGKSAL	KRAS	HomoSapiens	TRUE	Antigen-loaded-targets	Multimer-sort	NA	NA	NA	PMID:34272369	Healthy donors	PBMC	Cancer	2021
51427	CAMREGPRGGGNKLTF	TRAV14/DV4*02	TRAJ10*01	CSANPIAANSYNEQFF	TRBV20-1*01	TRBJ2-1*01	HomoSapiens	Single-cell	NA	B2M	MHCI	MTEYKLVVVGADGVGKSALTIQLI	KRAS	HomoSapiens	TRUE	tetramer sort;antigen-expressing-targets	antigen-expressing-targets	NA	NA	NA	PMID:33016924	Patients with gastrointestinal cancer	TIL	Cancer	2020
51428	CAATSTDRGSTLGRLYF	TRAV13-1*01	NA	CSARDPATNEKLFF	TRBV20-1*01	TRBJ1-4*01	HomoSapiens	Single-cell	NA	B2M	MHCI	MTEYKLVVVGADGVGKSALTIQLI	KRAS	HomoSapiens	TRUE	tetramer sort;antigen-expressing-targets	antigen-expressing-targets	NA	NA	NA	PMID:33016924	Patients with gastrointestinal cancer	TIL	Cancer	2020
51429	CALSEAGAFSGGSNYKLTF	TRAV19*01	TRAJ53*01	CASSLALGQGDTEAFF	TRBV11-2*01	TRBJ1-1*01	HomoSapiens	Single-cell	NA	B2M	MHCI	MTEYKLVVVGADGVGKSALTIQLI	KRAS	HomoSapiens	TRUE	tetramer sort;antigen-expressing-targets	antigen-expressing-targets	NA	NA	NA	PMID:33016924	Patients with gastrointestinal cancer	TIL	Cancer	2020
51430	CAVFSSGSARQLTF	TRAV1-2*01	TRAJ22*01	CASSQAWGGADGELFF	TRBV4-2*01	TRBJ2-2*01	HomoSapiens	Single-cell	NA	B2M	MHCI	MTEYKLVVVGADGVGKSALTIQLI	KRAS	HomoSapiens	TRUE	tetramer sort;antigen-expressing-targets	antigen-expressing-targets	NA	NA	NA	PMID:33016924	Patients with gastrointestinal cancer	TIL	Cancer	2020
51431	CAVDKDCGYQKVTF	TRAV39	TRAJ13	CSASPRAGQLSSYNSPLHF	TRBV20-1	TRJ1-6	HomoSapiens	Single-cell	HLA-A*11:01	B2M	MHCI	VVVGAVGVGK	KRAS	HomoSapiens	TRUE	tetramer sort;antigen-expressing-targets	NA	NA	NA	NA	PMID: 39287991	Healthy donor;cancer patients	PBMC	Cancer	2024
51432	CATDPGGFKTIF	TRAV17	TRAJ9	CASSLYGGSISYEQYF	TRBV11-2	TRBJ2-7	HomoSapiens	Single-cell	HLA-A*11:01	B2M	MHCI	VVGAXGVGK	KRAS	HomoSapiens	TRUE	tetramer sort;antigen-expressing-targets	NA	NA	NA	NA	PMID: 39287991	Healthy donor;cancer patients	PBMC	Cancer	2024
51433	CAARSSGSWQLIF	TRAV7D-2*01	TRAJ22	CASSQDRGDSAETLYF	TRBV2	TRBJ2-3	MusMusculus	Single-cell	HLA-A*11:01	B2M	MHCI	VVGAVGVGK	KRAS	HomoSapiens	TRUE	tetramer sort;antigen-expressing-targets	NA	30.8	8WTE	XRD	PMID: 38684865	Human HLA-A11:01 transgenic mice	PBMC	Cancer	2024
51434	CAVTGSGGKLTL	NA	NA	CASSRWGGDTQYF	NA	NA	MusMusculus	Single-cell	HLA-A*11:01	B2M	MHCI	VVGAVGVGK	KRAS	HomoSapiens	TRUE	tetramer sort;antigen-expressing-targets	NA	NA	NA	NA	PMID: 38684865	Human HLA-A11:01 transgenic mice	PBMC	Cancer	2024
51435	CAVSKVVF	NA	NA	CASSPQNSDYTF	NA	NA	MusMusculus	Single-cell	HLA-A*11:01	B2M	MHCI	VVGAVGVGK	KRAS	HomoSapiens	TRUE	tetramer sort;antigen-expressing-targets	NA	NA	NA	NA	PMID: 38684865	Human HLA-A11:01 transgenic mice	PBMC	Cancer	2024
51436	CAASEQGNYAQGLTF	NA	NA	CASSPQNSDYTF	NA	NA	MusMusculus	Single-cell	HLA-A*11:01	B2M	MHCI	VVGAVGVGK	KRAS	HomoSapiens	TRUE	tetramer sort;antigen-expressing-targets	NA	NA	NA	NA	PMID: 38684865	Human HLA-A11:01 transgenic mice	PBMC	Cancer	2024
51437	CAVGSAGNKLTF	NA	NA	CASSNWGDEQYF	NA	NA	MusMusculus	Single-cell	HLA-A*11:01	B2M	MHCI	VVGAVGVGK	KRAS	HomoSapiens	TRUE	tetramer sort;antigen-expressing-targets	NA	NA	NA	NA	PMID: 38684865	Human HLA-A11:01 transgenic mice	PBMC	Cancer	2024
51438	CAARDSNYQLIW	NA	NA	CASGDTGGYEQYF	NA	NA	MusMusculus	Single-cell	HLA-A*11:01	B2M	MHCI	VVGAVGVGK	KRAS	HomoSapiens	TRUE	tetramer sort;antigen-expressing-targets	NA	NA	NA	NA	PMID: 38684865	Human HLA-A11:01 transgenic mice	PBMC	Cancer	2024
Note: NA, not avaliable; NSCLC, non-small cell lung cancer; mCRC, metastatic colorectal cancer; GI, Gastrointestinal cancer; TIL, tumor infiltrating lymphocytes; PBMC, peripheral blood monoculear cell.

### Sheet: TableS2
Table S2 List of TCR mutations targeting SLLMWITQC-HLA-A*02:01
No.	TCR Name	TCR Mutation	TCR Mutation Chain	CDR Modification	CDR1α	CDR2α	CDR3α	CDR1β	CDR2β	CDR3β	MHC Name	MHC Mutation	MHC_Mut_Chain	Epitope	Epitope Gene	Epitope Species	Binding	KD_μM	PDB	Methods	References	Year
1	1G4	WT	NA	FALSE	DSAIYN	IQSSQRE	CAVRPTSGGSYIPTF	MNHEY	SVGAGI	CASSYVGNTGELFF	HLA-A*02:01	WT	NA	SLLMWITQC	NY-ESO-1	Homo Sapiens	TRUE	32	2BNR	SPR	15723046	2005
2	1G4-c1	I53T | Q56R | T70I | V95L	B | B | B | B	TRUE	DSAIYN	IQSSQRE	CAVRPTSGGSYIPTF	MNHEY	SVGAGT	CASSYLGNTGELFF	HLA-A*02:01	WT	NA	SLLMWITQC	NY-ESO-1	Homo Sapiens	TRUE	ND	NA	SPR	15723046	2005
3	1G4-c2	I53T | Y94N	B | B	TRUE	DSAIYN	IQSSQRE	CAVRPTSGGSYIPTF	MNHEY	SVGAGT	CASSNVGNTGELFF	HLA-A*02:01	WT	NA	SLLMWITQC	NY-ESO-1	Homo Sapiens	TRUE	ND	NA	SPR	15723046	2005
4	1G4-c3	I53T | N97G	B | B	TRUE	DSAIYN	IQSSQRE	CAVRPTSGGSYIPTF	MNHEY	SVGAGT	CASSYVGGTGELFF	HLA-A*02:01	WT	NA	SLLMWITQC	NY-ESO-1	Homo Sapiens	TRUE	ND	NA	SPR	15723046	2005
5	1G4-c6	P94H | G97N | S99Y | Y100F | I101P | I53T | Q56R | T70I | V95L	A | A | A | A | A | B | B | B | B	TRUE	DSAIYN	IQSSQRE	CAVRHTSNGYFPPTF	MNHEY	SVGAGT	CASSYLGNTGELFF	HLA-A*02:01	WT	NA	SLLMWITQC	NY-ESO-1	Homo Sapiens	TRUE	0.0084	NA	SPR	15723046	2005
6	1G4-c8	T95M | S96T | S99Y | I53T | Y94N	A | A | A | B | B	TRUE	DSAIYN	IQSSQRE	CAVRPMTGGTYIPTF	MNHEY	SVGAGT	CASSNVGNTGELFF	HLA-A*02:01	WT	NA	SLLMWITQC	NY-ESO-1	Homo Sapiens	TRUE	ND	NA	SPR	15723046	2005
7	1G4-c9	T95L | S96Y | S99T | I53T | Q56R | T70I | V95L	A | A | A | B | B | B | B	TRUE	DSAIYN	IQSSQRE	CAVRPLYGGTYIPTF	MNHEY	SVGAGT	CASSYLGNTGELFF	HLA-A*02:01	WT	NA	SLLMWITQC	NY-ESO-1	Homo Sapiens	TRUE	ND	NA	SPR	15723046	2005
8	1G4-c10	T95M | S96I | S99T | I53T | Q56R | T70I | V95L	A | A | A | B | B | B | B	TRUE	DSAIYN	IQSSQRE	CAVRPMIGGTYIPTF	MNHEY	SVGAGT	CASSYLGNTGELFF	HLA-A*02:01	WT	NA	SLLMWITQC	NY-ESO-1	Homo Sapiens	TRUE	ND	NA	SPR	15723046	2005
9	1G4-c11	T95L | S96T | S99T | I53T | Q56R | T70I | V95L	A | A | A | B | B | B | B	TRUE	DSAIYN	IQSSQRE	CAVRPLTGGTYIPTF	MNHEY	SVGAGT	CASSYLGNTGELFF	HLA-A*02:01	WT	NA	SLLMWITQC	NY-ESO-1	Homo Sapiens	TRUE	ND	NA	SPR	15723046	2005
10	1G4-c12	T95L | S96T | I53T | Y94N	A | A | B | B	TRUE	DSAIYN	IQSSQRE	CAVRPLTGGSYIPTF	MNHEY	SVGAGT	CASSNVGNTGELFF	HLA-A*02:01	WT	NA	SLLMWITQC	NY-ESO-1	Homo Sapiens	TRUE	ND	NA	SPR	15723046	2005
11	1G4-c13	T95A | S96T | S99T | I53T |Y94N	A | A | A | B | B	TRUE	DSAIYN	IQSSQRE	CAVRPATGGTYIPTF	MNHEY	SVGAGT	CASSNVGNTGELFF	HLA-A*02:01	WT	NA	SLLMWITQC	NY-ESO-1	Homo Sapiens	TRUE	ND	NA	SPR	15723046	2005
12	1G4-c14	T95Q | S96T | G97V | G98P | S99T | I53T | Q56R | T70I | V95L	A | A | A | A | A | B | B | B | B	TRUE	DSAIYN	IQSSQRE	CAVRPQTVPTYIPTF	MNHEY	SVGAGT	CASSYLGNTGELFF	HLA-A*02:01	WT	NA	SLLMWITQC	NY-ESO-1	Homo Sapiens	TRUE	ND	NA	SPR	15723046	2005
13	1G4-c15	T95M | S99T | I53T | Y94N	A | A | B | B	TRUE	DSAIYN	IQSSQRE	CAVRPMSGGTYIPTF	MNHEY	SVGAGT	CASSNVGNTGELFF	HLA-A*02:01	WT	NA	SLLMWITQC	NY-ESO-1	Homo Sapiens	TRUE	ND	NA	SPR	15723046	2005
14	1G4-c33	T95Y | S96Q | G97S | S99H | I101M | I53T | Q56R | T70I | V95L	A | A | A | A | A | B | B | B | B	TRUE	DSAIYN	IQSSQRE	CAVRPYQSGHYMPTF	MNHEY	SVGAGT	CASSYLGNTGELFF	HLA-A*02:01	WT	NA	SLLMWITQC	NY-ESO-1	Homo Sapiens	TRUE	0.18	NA	SPR	15723046	2005
15	1G4-c33A	T95Y | S96Q | G97S | S99H | I101M | I53T | T70I | V95L	A | A | A | A | A | B | B | B	TRUE	DSAIYN	IQSSQRE	CAVRPYQGGHYMPTF	MNHEY	SVGAGT	CASSYLGNTGELFF	HLA-A*02:01	WT	NA	SLLMWITQC	NY-ESO-1	Homo Sapiens	TRUE	0.254	NA	SPR	15723046	2005
16	1G4-c122	Q51S | S52P | S53W | T95L | S96L | G97D | S99T | G50A | A51I | G52Q | I53T | T70I | N97D	A | A | A | A | A | A | A | B | B | B | B | B | B	TRUE	DSAIYN	ISPWQRE	CAVRPLLDGTYIPTF	MNHEY	SVAIQT	CASSYVGDTGELFF	HLA-A*02:01	WT	NA	SLLMWITQC	NY-ESO-1	Homo Sapiens	TRUE	0.00098	NA	SPR	15723046	2005
17	1G4-c120	Q51T | S52P | S53W | T95L | S96L | G97D | S99T | G50A | A51I | G52Q | I53T | T70I | N97D	A | A | A | A | A | A | A | B | B | B | B | B | B	TRUE	DSAIYN	ITPWQRE	CAVRPLLDGTYIPTF	MNHEY	SVAIQT	CASSYVGDTGELFF	HLA-A*02:01	WT	NA	SLLMWITQC	NY-ESO-1	Homo Sapiens	TRUE	0.0002	NA	SPR	15723046	2005
18	1G4-c112	Q51S | S52P | S53W | T95L | S96L | G97D | S99T | G50A | A51I | G52Q | I53T | Q56R | T70I | V95L	A | A | A | A | A | A | A | B | B | B | B | B | B | B	TRUE	DSAIYN	ISPWQRE	CAVRPLLDGTYIPTF	MNHEY	SVAIQT	CASSYLGNTGELFF	HLA-A*02:01	WT	NA	SLLMWITQC	NY-ESO-1	Homo Sapiens	TRUE	0.0001	NA	SPR	15723046	2005
19	1G4-c119	Q51T | S52P | S53W | T95L | S96L | G97D | S99T | G50A | A51I | G52Q | I53T | T70I	A | A | A | A | A | A | A | B | B | B | B | B	TRUE	DSAIYN	ITPWQRE	CAVRPLLDGTYIPTF	MNHEY	SVAIQT	CASSYVGNTGELFF	HLA-A*02:01	WT	NA	SLLMWITQC	NY-ESO-1	Homo Sapiens	TRUE	0.0001	NA	SPR	15723046	2005
20	1G4-c121	Q51S | S52P | S53W | T95L | S96L | G97D | S99T | G50A | A51I | G52Q | I53T | T70I	A | A | A | A | A | A | A | B | B | B | B | B	TRUE	DSAIYN	ISPWQRE	CAVRPLLDGTYIPTF	MNHEY	SVAIQT	CASSYVGNTGELFF	HLA-A*02:01	WT	NA	SLLMWITQC	NY-ESO-1	Homo Sapiens	TRUE	0.0001	NA	SPR	15723046	2005
21	1G4-c107	Q51S | S52P | S53W | T95L | S96L | G97D | S99T | G50A | A51I | G52Q | I53T	A | A | A | A | A | A | A | B | B | B | B	TRUE	DSAIYN	ISPWQRE	CAVRPFTGGGYIPTF	MNHEY	SVAIQT	CASSYVGNTGELFF	HLA-A*02:01	WT	NA	SLLMWITQC	NY-ESO-1	Homo Sapiens	TRUE	4e-05	NA	SPR	15723046	2005
22	1G4-c113	Q51T | S52P | S53W | T95L | S96L | G97D | S99T | G50A | A51I | G52Q | I53T | Q56R | T70I | V95L	A | A | A | A | A | A | A | B | B | B | B | B | B | B	TRUE	DSAIYN	ITPWQRE	CAVRPLLDGTYIPTF	MNHEY	SVAIQT	CASSYLGNTGELFF	HLA-A*02:01	WT	NA	SLLMWITQC	NY-ESO-1	Homo Sapiens	TRUE	2.6e-05	NA	SPR	15723046	2005
23	1G4	WT	NA	FALSE	DSAIYN	IQSSQRE	CAVRPTSGGSYIPTF	MNHEY	SVGAGI	CASSYVGNTGELFF	HLA-A*02:01	WT	NA	SLLMWITQC	NY-ESO-1	Homo Sapiens	TRUE	15	2F54	SPR	16600963	2006
24	1G4-C49wt	Q50P | S51F | S52W	A | A | A	TRUE	DSAIYN	IPFWQRE	CAVRPTSGGSYIPTF	MNHEY	SVGAGI	CASSYVGNTGELFF	HLA-A*02:01	WT	NA	SLLMWITQC	NY-ESO-1	Homo Sapiens	TRUE	0.255	NA	SPR	16600963	2006
25	1G4-wtc50	G49S | A50V | I52M	B | B | B	TRUE	DSAIYN	IQSSQRE	CAVRPTSGGSYIPTF	MNHEY	SVSVGM	CASSYVGNTGELFF	HLA-A*02:01	WT	NA	SLLMWITQC	NY-ESO-1	Homo Sapiens	TRUE	0.1	NA	SPR	16600963	2006
26	1G4-wtc51	G49A | A50I | G51Q | I52T	B | B | B | B	TRUE	DSAIYN	IQSSQRE	CAVRPTSGGSYIPTF	MNHEY	SVAIQT	CASSYVGNTGELFF	HLA-A*02:01	WT	NA	SLLMWITQC	NY-ESO-1	Homo Sapiens	TRUE	0.025	NA	SPR	16600963	2006
27	1G4-c49c50	Q50P | S51F | S52W | G49S | A50V | I52M	A | A | A | B | B | B	TRUE	DSAIYN	IPFWQRE	CAVRPTSGGSYIPTF	MNHEY	SVSVGM	CASSYVGNTGELFF	HLA-A*02:01	WT	NA	SLLMWITQC	NY-ESO-1	Homo Sapiens	TRUE	0.001	2F53	SPR	16600963	2006
28	1G4-c52c50	Q50S | S51P | S52W | G49S | A50V | I52M	A | A | A | B | B | B	TRUE	DSAIYN	ISPWQRE	CAVRPTSGGSYIPTF	MNHEY	SVSVGM	CASSYVGNTGELFF	HLA-A*02:01	WT	NA	SLLMWITQC	NY-ESO-1	Homo Sapiens	TRUE	0.002	NA	SPR	16600963	2006
29	1G4-c53c50	Q50T | S51P | S52W | G49S | A50V | I52M	A | A | A | B | B | B	TRUE	DSAIYN	ITPWQRE	CAVRPTSGGSYIPTF	MNHEY	SVSVGM	CASSYVGNTGELFF	HLA-A*02:01	WT	NA	SLLMWITQC	NY-ESO-1	Homo Sapiens	TRUE	0.001	NA	SPR	16600963	2006
30	1G4-c55c50	Q50M | S51G | S52H | G49S | A50V | I52M	A | A | A | B | B | B	TRUE	DSAIYN	IMGHQRE	CAVRPTSGGSYIPTF	MNHEY	SVSVGM	CASSYVGNTGELFF	HLA-A*02:01	WT	NA	SLLMWITQC	NY-ESO-1	Homo Sapiens	TRUE	0.004	NA	SPR	16600963	2006
31	1G4-c56c50	Q50M | S51G | S52T | G49S | A50V | I52M	A | A | A | B | B | B	TRUE	DSAIYN	IMGTQRE	CAVRPTSGGSYIPTF	MNHEY	SVSVGM	CASSYVGNTGELFF	HLA-A*02:01	WT	NA	SLLMWITQC	NY-ESO-1	Homo Sapiens	TRUE	0.008	NA	SPR	16600963	2006
32	1G4-c58c6161	Q51T | S52P | S53W | T95L | S96L | G97D | S99T | G50A | A51I | G52Q | I53T | V95L	A | A | A | A | A | A | A | B | B | B | B | B	TRUE	DSAIYN	ITPWQRE	CAVRPLLDGTYIPTF	MNHEY	SVAIQT	CASSYLGNTGELFF	HLA-A*02:01	WT	NA	SLLMWITQC	NY-ESO-1	Homo Sapiens	TRUE	4.8e-05	2P5E	SPR	17644531	2007
33	1G4-c58c62	Q51T | S52P | S53W | G50S | A51V | I53M | T95L | S96L | G97D | S99T | V95L	A | A | A | B | B | B | A | A | A | A | B	TRUE	DSAIYN	ITPWQRE	CAVRPLLDGTYIPTF	MNHEY	SVSVGM	CASSYLGNTGELFF	HLA-A*02:01	WT	NA	SLLMWITQC	NY-ESO-1	Homo Sapiens	FALSE	ND	2P5W	SPR	17644531	2007
34	1G4-c49c50	Q51P | S52F | S53W | G50S | A51G | I53M	A | A | A | B | B | B	TRUE	DSAIYN	IPFWQRE	CAVRPTSGGSYIPTF	MNHEY	SVSVGM	CASSYVGNTGELFF	HLA-A*02:01	WT	NA	SLLMWITQC	NY-ESO-1	Homo Sapiens	TRUE	0.0013	NA	SPR	17644531	2007
35	1G4-c5c1	I53T | T95L | S96L | G97D | S99T | V95L	B | A | A | A | A | B	TRUE	DSAIYN	IQSSQRE	CAVRPLLDGTYIPTF	MNHEY	SVGAGT	CASSYLGNTGELFF	HLA-A*02:01	WT	NA	SLLMWITQC	NY-ESO-1	Homo Sapiens	TRUE	0.0816	NA	SPR	17644531	2007
36	1G4	WT	NA	FALSE	DSAIYN	IQSSQRE	CAVRPTSGGSYIPTF	MNHEY	SVGAGI	CASSYVGNTGELFF	HLA-A*02:01	WT	NA	SLLMWITQC	NY-ESO-1	Homo Sapiens	TRUE	32	2BNR	SPR	17644531	2007
37	1G4-wt(Y31D)wt	Y31D	A	TRUE	DSAIDN	IQSSQRE	CAVRPTSGGSYIPTF	MNHEY	SVGAGI	CASSYVGNTGELFF	HLA-A*02:01	WT	NA	SLLMWITQC	NY-ESO-1	Homo Sapiens	FALSE	>240	NA	SPR	17644531	2007
38	1G4-c58(Y31D)c61	Y31D | Q51T | S52P | S53W | T95L | S96L | G97D | S99T | G50A | A51I | G52Q | I53T | V95L	A | A | A | A | A | A | A | A | B | B | B | B | B	TRUE	DSAIDN	ITPWQRE	CAVRPLLDGTYIPTF	MNHEY	SVAIQT	CASSYLGNTGELFF	HLA-A*02:01	WT	NA	SLLMWITQC	NY-ESO-1	Homo Sapiens	TRUE	18	NA	SPR	17644531	2007
39	1G4	WT	NA	FALSE	DSAIYN	IQSSQRE	CAVRPTSGGSYIPTF	MNHEY	SVGAGI	CASSYVGNTGELFF	HLA-A*02:01	WT	NA	SLLMWITQC	NY-ESO-1	Homo Sapiens	TRUE	9.3	2BNR	SPR	18424733	2008
40	1G4	A52I	B	TRUE	DSAIYN	IQSSQRE	CAVRPTSGGSYIPTF	MNHEY	SVGIGI	CASSYVGNTGELFF	HLA-A*02:01	WT	NA	SLLMWITQC	NY-ESO-1	Homo Sapiens	TRUE	1.1	NA	SPR	18424733	2008
41	1G4	G51A | A52I	B | B	TRUE	DSAIYN	IQSSQRE	CAVRPTSGGSYIPTF	MNHEY	SVAIGI	CASSYVGNTGELFF	HLA-A*02:01	WT	NA	SLLMWITQC	NY-ESO-1	Homo Sapiens	TRUE	0.28	NA	SPR	18424733	2008
42	1G4	95L | 96Y	A | A	TRUE	DSAIYN	IQSSQRE	CAVRPLYGGSYIPTF	MNHEY	SVGAGI	CASSYVGNTGELFF	HLA-A*02:01	WT	NA	SLLMWITQC	NY-ESO-1	Homo Sapiens	TRUE	0.73	NA	SPR	18424733	2008
43	BC1	G50A | A51I | G52Q | I53T	B | B | B | B	TRUE	DSAIYN	QSSQ	CAVRPTSGGSYIPTF	MNHEY	VAIQT	CASSYVGAAGELFF	HLA-A*02:01	WT	NA	SLLMWITQC	NY-ESO-1	Homo Sapiens	TRUE	0.015	NA	SPR	22549784	2012
44	BC1	S53W | G50A | A51E | A97L	A | B | B | B	TRUE	DSAIYN	QSWQ	CAVRPTSGGSYIPTF	MNHEY	VAEGI	CASSYVGLAGELFF	HLA-A*02:01	WT	NA	SLLMWITQC	NY-ESO-1	Homo Sapiens	TRUE	0.14	NA	SPR	22549784	2012
45	BC1	S53W | G50A | A51E	A | B | B	TRUE	DSAIYN	QSWQ	CAVRPTSGGSYIPTF	MNHEY	VAEGI	CASSYVGAAGELFF	HLA-A*02:01	WT	NA	SLLMWITQC	NY-ESO-1	Homo Sapiens	TRUE	0.4	NA	SPR	22549784	2012
46	BC1	G50A | A51E | A97L	B | B | B	TRUE	DSAIYN	QSSQ	CAVRPTSGGSYIPTF	MNHEY	VAEGI	CASSYVGLAGELFF	HLA-A*02:01	WT	NA	SLLMWITQC	NY-ESO-1	Homo Sapiens	TRUE	0.91	NA	SPR	22549784	2012
47	BC1	G50A | A51E	B | B	TRUE	DSAIYN	QSSQ	CAVRPTSGGSYIPTF	MNHEY	VAEGI	CASSYVGAAGELFF	HLA-A*02:01	WT	NA	SLLMWITQC	NY-ESO-1	Homo Sapiens	TRUE	1.91	NA	SPR	22549784	2012
48	BC1	A97L	B	TRUE	DSAIYN	QSSQ	CAVRPTSGGSYIPTF	MNHEY	VGAGI	CASSYVGLAGELFF	HLA-A*02:01	WT	NA	SLLMWITQC	NY-ESO-1	Homo Sapiens	TRUE	2.69	NA	SPR	22549784	2012
49	BC1	G50A	B	TRUE	DSAIYN	QSSQ	CAVRPTSGGSYIPTF	MNHEY	VAAGI	CASSYVGAAGELFF	HLA-A*02:01	WT	NA	SLLMWITQC	NY-ESO-1	Homo Sapiens	TRUE	4.62	NA	SPR	22549784	2012
50	BC1	WT	NA	FALSE	DSAIYN	QSSQ	CAVRPTSGGSYIPTF	MNHEY	VGAGI	CASSYVGAAGELFF	HLA-A*02:01	WT	NA	SLLMWITQC	NY-ESO-1	Homo Sapiens	TRUE	21.4	NA	SPR	22549784	2012
51	BC1	V49I	B	TRUE	DSAIYN	QSSQ	CAVRPTSGGSYIPTF	MNHEY	IGAGI	CASSYVGAAGELFF	HLA-A*02:01	WT	NA	SLLMWITQC	NY-ESO-1	Homo Sapiens	FALSE	ND	NA	SPR	22549784	2012
Note: NA, not avaliable; ND, not determined; WT, wildtype；SPR, Surface plasmon resonance.

### Sheet: TableS3
Table S3 List of representative TCRs on clicnical trials
NO.	TCR name	CDR3a	CDR3b	CDR modification	Target antigen	Epitope	HLA	Clinical trials	Objective response rate (ORR)(%)	Clinical response(months)	Toxicities related to TCR-T cells (%)	PMID
Natural(wild-type) TCRs	TCRVβ12	NA	CAISEVGVGQPQHF	No	MART-1	AAGIGILTV	HLA-A*02:01	NA	2 (13%)	2 PR (20, 21)	None	16946036
	MSGV1AIB(M1F12/DMF4)	CAGGTGNQFYF	CAISEVGVGQPQHF	No	MART-1	AAGIGILTV	HLA-A*02:01	NCT00509288	6 (30%)	6 PR (3, 4, 9, 17+, 17+)	Skin rash: 14 (70%);Uveitis: 11(55%);Hearing loss:10(50%)	19451549
	F5(TIL-DMF5)	CAVNFGGGKLIF	CASSLSFGTEAFF	No	MART-1	EAAGIGILTV	HLA-A*02:01	NCT00910650	0	NA	Skin rash: 3 (23%);CRS:2(15%)	24634374
	1D3(1D3HMCys)	CALGGGADGLTF	CASSLSGTTADEQYF	No	MART-1	EAAGIGILTV	HLA-A*02:01	NCT02654821	2 (16.7%)	2 PR (4.1, 7.1)	CRS/sepsis: 1 (8%);Dermatitis:10(83%);Uveitis:2(17%);Hearing loss:4(33%)	35865122
	DMF4	CAGGTGNQFYF	CAISEVGVGQPQHF	No	GP100	KTWGQYWQV	HLA-A*02:01	NCT00509496	3 (19%)	1 CR (14+);2 PR(4.1,7.1)	Skin rash: 15 (94%);Uveitis:4(25%);Hearing loss:5(31%)	19451549
	TIL1383I TCR	CLVALNYGGSQGNLIF	CAISPTEEGGLIFPGNTIYF	No	Tyrosinase	YMDGTMSQV	HLA-A*02:01	NCT01586403	1(33%)	1 PR (5)	neutropenia:3(100%);lymphopenia:3(100%);thrombocytopenia:2(66.7%);fever:3(100%)	29052782
	6F9	NA	NA	No	MAGE-A3/6	KKLLTQHFVQENYLEY	HLA-DPB1*0401	NCT02111850	4 (23.5%)	1 CR (29+) 3 PR (4, 4, 18+)	Liver toxicity: 2 (12%)	28809608
	NA	CAGRGGGNKLTF	CASSLAQGAGETQYF	No	MAGE-A4	NYKRCFPVI	HLA-A*24:02	UMIN000002395	0	NA	None	25855804
	E6	NA	CASSSQTGARTDTQYF	No	HPV16-E6	TIHDIILECV	HLA-A*02:01	NCT02280811	2 (17%)	2 PR (3, 6)	None	31408414
	E7	CASVDGNNRLAF	CASSLGWRGGRYNEQF	No	HPV16-E7	YMLDLQPET	HLA-A*02:01	NCT02858310	6 (50%)	6 PR (3, 4, 4, 8, 8, 9)	None	33558725
	TCR-A02/HBs	NA	NA	No	HBV	FLLTRILTI	HLA-A*02 or HLA-Cw0801	NCT03899415	1	1 PR (27.7)	Liver toxicity: 1 (12%)	34850325
	TCR-C08/HBs	NA	NA	No	HBV	FLGPLLVLQA	HLA-A*02 or HLA-Cw0801		1	1 PR (27.7)	Liver toxicity: 1 (12%)	34850325
	NA	NA	NA	No	MCPyV	KLLEIAPNC	HLA-A*02:01	NCT03747484	1 (25%)	NA	None	https://ascopubs.org/doi/abs/10.1200/JCO.2022.40.16_suppl.9549
	C22	NA	NA	No	PP65	NLVPMVATV	HLA-A*02:01	NCT04153279	6(100%)	6 CR (3)	CRS: 2(33.3%)	36054234
	C27	NA	NA	No	PP65	QYDPVAALF	HLA-A*24:02		6(100%)	6 CR (3)	CRS: 2(33.3%)	36054234
	C45	NA	NA	No	PP65	ATVQGQNLK	HLA-A*11:01		6(100%)	6 CR (3)	CRS: 2(33.3%)	36054234
	TCR2	CAASTVNAYKVIF	CASSDAGTSQNTLYF	No	AFP	FMNKFIYEI	HLA-A*02:01	NCT03971747	NA	NA	NA	32425926
	4196 AV6/BV11	CALDIYPHDMRF	CASSLDPGDTGELFF	No	TP53 R175H	HMTEVVRHC	HLA-A*02:01	NCT03412877	1 (100%)	1 PR (6)	CRS	35749374
	TRBV5-6-B	CLVGDMDQAGTALIF	CASSLGRASNQPQHF	No	KRAS G12D	GADGVGKSA	HLA-C*08:02	IND 27501	1 (100%)	1 PR (6+)	None	35648703
	TRBV10-02	CAAAMDSSYKLIF	CASSDPGTEAFF	No	KRAS G12D	GADGVGKSAL	HLA-C*08:02		1 (100%)	1 PR (6+)	None	35648703
	TCR445	CASSRWGGSEKLVF	CASSDSRTGGTDTQYF	No	CEBPZ	KYTKAFLV	HLA-A24:02	NCT03970382	0	NA	CRS:1(6%)；Neurotoxicity:1(6%)	36356599
	TCR447	CAVHHLNRDDKIIF	CASSADLGTREQYF	No	PDS5B	LLDTVLVNV	HLA-A02:01		0	NA	CRS:1(6%)；Neurotoxicity:1(6%)	36356599
	TCR441	CAPSKYNNNDMRF	CAISGTEDGELFF	No	SVIL	RQFDITSVSV	HLA-A02:01		0	NA	CRS:1(6%)；Neurotoxicity:1(6%)	36356599
	TCR536	CAVSPLTSGTYKYIF	CAWSEGDETQYF	No	PPP5C	DYIIRSHKV	HLA-A24:02		0	NA	CRS:1(6%)；Neurotoxicity:1(6%)	36356599
	TCR535	CALSTSMDSNYQLIW	CASSCWDRSTDTQYF	No	VPS13B	FVNLEQHVV	HLA-A02:01		0	NA	CRS:1(6%)；Neurotoxicity:1(6%)	36356599
	TCR538	CAFDNYGQNFVF	CASSLTGSFNEQFF	No	GPSM2	YLHAYAKAL	HLA-C03:03		0	NA	CRS:1(6%)；Neurotoxicity:1(6%)	36356599
	TCR707	CAVNVFNKFYF	CASSFLITDTQYF	No	TENM4	LSDAFVSV	HLA-C05:01		0	NA	CRS:1(6%)；Neurotoxicity:1(6%)	36356599
	TCR691	CAVQAGTALIF	CASSQPGGGNTEAFF	No	CLSTN1	FPNIHMETC	HLA-B35:01		0	NA	CRS:1(6%)；Neurotoxicity:1(6%)	36356599
	TCR692	CAERNGGATNKLIF	CASSQDRTGAYSPLHF	No	PREP	FPLDVGSIVAY	HLA-B35:01		0	NA	CRS:1(6%)；Neurotoxicity:1(6%)	36356599
	TCR696	CVVSAPDTGRRALTF	CASSSGQGFTDTQYF	No	CLSTN1	LAVFPNIHM	HLA-C03:03		0	NA	CRS:1(6%)；Neurotoxicity:1(6%)	36356599
	TCR689	CAVVLSYNTDKLIF	CASSLSPPGYLETQYF	No	ICK	RTHPGRPFF	HLA-C12:02		0	NA	CRS:1(6%)；Neurotoxicity:1(6%)	36356599
	TCR687	CAVTDSNYQLIW	CATSDFQRGEETQYF	No	ICK	MRTHPGRPFF	HLA-B39:01		0	NA	CRS:1(6%)；Neurotoxicity:1(6%)	36356599
	TCR682	CAVAPDNYGQNFVF	CATYSSGANVLTF	No	UGGT2	FVGPLDEDF	HLA-C12:02		0	NA	CRS:1(6%)；Neurotoxicity:1(6%)	36356599
	TCR802	CAVNLLTDSWGKFQF	CATMGSGGNEQFF	No	GALNT2	FAFRWVLGIAY	HLA-B35:01		0	NA	CRS:1(6%)；Neurotoxicity:1(6%)	36356599
	TCR800	CAAYSGGGADGLTF	CASSSVAGITYEQYF	No	SF3A1	SISAFNLDVV	HLA-A02:01		0	NA	CRS:1(6%)；Neurotoxicity:1(6%)	36356599
	TCR798	CAVSYSGSARQLTF	CASNPGGRGEKLFF	No	UAP1	ITADVNYNL	HLA-A02:01		0	NA	CRS:1(6%)；Neurotoxicity:1(6%)	36356599
	TCR814	CAGLLGDSGAGSYQLTF	CAISESWMSSYNEQFF	No	MTHFR	FEADTFFHFV	HLA-B40:01		0	NA	CRS:1(6%)；Neurotoxicity:1(6%)	36356599
	TCR827	CAAPDAGGTSYGKLTF	CASSPLNPYNEQFF	No	STRADA	KALDYIHHV	HLA-C07:01		0	NA	CRS:1(6%)；Neurotoxicity:1(6%)	36356599
	TCR829	CAMSPTYSGAGSYQLTF	CSASLLGEGYEQYF	No	STRADA	ALDYIHHVGYV	HLA-A01:01		0	NA	CRS:1(6%)；Neurotoxicity:1(6%)	36356599
	TCR1057	CAASRGPAGGTSYGKLTF	CASSQDAWWLSQPQHF	No	CDADC1	AGVNQISYW	HLA-A24:02		0	NA	CRS:1(6%)；Neurotoxicity:1(6%)	36356599
	TCR1059	CATDEGNFVF	CASSPGQRETQYF	No	FCGRT	LRFLRNGLT	HLA-C06:02		0	NA	CRS:1(6%)；Neurotoxicity:1(6%)	36356599
	TCR955	CAYRRRNSGYALNF	CASSLRVWSSYEQYF	No	BRPF1	EMQLTPFFI	HLA-A24:02		0	NA	CRS:1(6%)；Neurotoxicity:1(6%)	36356599
	TCR919	CAGLLGDSGAGSYQLTF	CAISESWMSSYNEQFF	No	NAALADL2	SLLKLGKLPL	HLA-A02:01		0	NA	CRS:1(6%)；Neurotoxicity:1(6%)	36356599
	TCR952	CATDEVGDMRF	CAISGSLYNEQFF	No	PAPSS1	ARHIHEGASL	HLA-C07:02		0	NA	CRS:1(6%)；Neurotoxicity:1(6%)	36356599
	TCR903	CALSEETDRGSTLGRLYF	CASSQDGGFEQFF	No	USP34	FRSTRFLHI	HLA-C07:02		0	NA	CRS:1(6%)；Neurotoxicity:1(6%)	36356599
	TCR913	CAGGGSQGNLIF	CASSQDTGGYSGNTIYF	No	DDX23	VLKNRYLVL	HLA-B08:01		0	NA	CRS:1(6%)；Neurotoxicity:1(6%)	36356599
	TCR915	CALSDHNTDKLIF	CASISDSYNEQFF	No	MED12L	SRVLHKLEV	HLA-C07:02		0	NA	CRS:1(6%)；Neurotoxicity:1(6%)	36356599
	TCR1036	CVVNMYNQGGKLIF	CASSYSGPNYEQYF	No	SDK1	SLTQILLTWT	HLA-A02:01		0	NA	CRS:1(6%)；Neurotoxicity:1(6%)	36356599
	TCR1037	CAVNSYGKLTF	CASSDGTLGNSPLHF	No	ENOPH1	HMWRAAFTAER	HLA-A02:01		0	NA	CRS:1(6%)；Neurotoxicity:1(6%)	36356599
	TCR1033	CAASEGDDKIIF	CASSLAWAPEQYF	No	ROM1	LGLWYLQTALE	HLA-A02:01		0	NA	CRS:1(6%)；Neurotoxicity:1(6%)	36356599
	TCR1312	CAVNRAGGSYIPTF	CASSQGQGVLGMKKLFF	No	RASA3	FQVIQPERV	HLA-A02:01		0	NA	CRS:1(6%)；Neurotoxicity:1(6%)	36356599
	TCR721	CALSEATGFGNEKLTF	CAISDPRDSYEQYF	No	MAN2A2	IWDYVNKELA	HLA-C04:01		0	NA	CRS:1(6%)；Neurotoxicity:1(6%)	36356599
	TCR720	CLVIEAGNNRKLIW	CATSDLGLEVDEQFF	No	WDFY3	VMVNHLHKY	HLA-A11:01		0	NA	CRS:1(6%)；Neurotoxicity:1(6%)	36356599
	TCR901	CAMTRGGGGNKLTF	CASSYGGPEQFF	No	ACE	VSFGLQFQF	HLA-B57:01		0	NA	CRS:1(6%)；Neurotoxicity:1(6%)	36356599
	TCR775	CAAHSGGYQKVTF	CASSEDEQEYSYEQYF	No	PRCC	KRKEPLKI	HLA-C07:01		0	NA	CRS:1(6%)；Neurotoxicity:1(6%)	36356599
	TCR1285	CIVRLAPYSGNTPLVF	CASISGFMGLMNTEAFF	No	ETNK1	FRLIARLL	HLA-C07:01		0	NA	CRS:1(6%)；Neurotoxicity:1(6%)	36356599
	TCR1364	CAVKGDYKLSF	CASSDRSYNEQFF	No	KBTBD3	RPSTAEKYIF	HLA-B35:01		0	NA	CRS:1(6%)；Neurotoxicity:1(6%)	36356599
	TAK-1	NA	NA	No	WT1 235-243	CYTWNQMNL	HLA-A*24:02	UMIN000011519	0	NA	skin reaction: 7(87.5%)；facial edema:1(12.5%)；dermatitis:1(12.5%)；fever:1(12.5%)；phlebitis:1(12.5%)；arrhythmia:1(12.5%)；stomatitis:1(12.5%)	28860210
	C4	NA	NA	No	WT1 126-134	RMFPNAPYL	HLA-A*02:01	NCT01640301	NED	8 PR (2.8+)	CRS: 2(16.7%)；lymphopenia:8(66.7%);thrombocytopenia:2(16.7%);neutrophil count decreased:1(8.3%);anemia:7(58.3%)	31235963
								NCT02408016	NA	NA	NA	NA
Optimized TCRs	NA	CATDLTTGGNYK(S112T)	CASSLGTGDYEQ	Yes(CDR3α)	CEA	IMIGVLVGV	HLA-A*02:01	NCT00923806	1 (33%)	1 PR (6)	Severe transient colitis: 3 (100%)	21157437
	MAGE-A3 TCR	CAFDTNTYKVIF(A118T)	NA	Yes(CDR3α)	MAGE-A3/9/12	KVAELVHFL	HLA-A*02:01	NCT01273181	5 (56%)	1 CR (15+);4 PR(4,4,5,12+)	Severe neurologic toxicity: 3 (33%) including 2 deaths	23377668
	MAGE-A3^a3a	CAVRPGGAGPFFVVF	CASSFNMATGQYF	Yes(CDR2α)	MAGE-A3	EVDPIGHLY	HLA-A*01	NCT01350401	0	NA	Severe cardiac toxicity and death: 2 (100%)	23770775
	1G4-α95:LY	CAVRPLYGGSYIPTF(T95L S96Y)	CASSYVGNTGELFF	Yes(CDR3α)	NY-ESO-1	SLLMWITQC	HLA-A*02:01	NCT01352286	11(44%,1 year)	9 CR;13 (12)	Hematologic toxicities:18(72%); Nonhematologic toxicities:10(40)	26193344
								NCT00670748	5 (45%) 4 (67%)	2 CR (20+, 22+);3 PR (3,8,9+);4 PR(5,8,10,18)	None	21282551
									11 (55%) 11 (61%)	4 CR (24, 40+, 54+, 58+);7 PR(3,3,5,6+,8,10,28);1 CR(6);10 PR(3,3,4,5,7,8,10,11,18,47+)	None	25538264
								NCT02070406;NCT01697527	2 (20%)	2 PR	CRS: 1(10%)	30573690
								NCT01343043	6 (50%)	1 CR (8);5 PR(4,7,5,18)	CRS: 5(42%)	29891538
									9 (30%)	9 PR (2-13)	NA	31651363;36075914
								NCT03017131	NA	NA	NA	NA
								NCT02457650	NA	NA	NA	NA
					NY-ESO-1(CRISPR-Cas9)			NCT03399448	0	NA	None	32029687
	ADP-A2M4	CVVSGGTDSWGKLQF	CATSGQGAYEEQFF	Yes(NA)	MAGE-A4	GVYDGREHTV	HLA-A*02:01	NCT03132922	9 (23.7%)	9 PR	CRS: 9 (50%)	36624315
								NCT04044768	17 (37%) 2(25%)	19 PR (11.6+)	CRS III: 1 (2%); CRS I-II: 36 (69%); Fever: 12(23%);	38554725
	ADP-A2M10	CAVRGTGRRALTF	CASSFTDTQYF	Yes(NA)	MAGE-A10	GLYDGMEHL	HLA-A*02:01 or HLA-A*02:06	NCT02592577	1 (9%)	1 PR (1)	CRS: 3 (27%); Neurotoxicity	35086946
Note: NA, not avaliable; PR, complete response; CR, partial response; ORR, objective response rate; CRS, cytokine release syndrome.
